# Emergence of Non-Canonical Parvalbumin-Containing Interneurons in Hippocampus of a Murine Model of Type I Lissencephaly

**DOI:** 10.1101/2020.08.21.262014

**Authors:** Tyler G. Ekins, Vivek Mahadevan, Yajun Zhang, James A. D’Amour, Timothy Petros, Chris J. McBain

**Affiliations:** Program in Developmental Neurobiology, *Eunice Kennedy-Shriver* National Institute of Child Health and Human Development, National Institutes of Health, Bethesda, Maryland, 20892, United States of America; NIH-Brown University Graduate Partnership Program; Postdoctoral Research Associate Training Program, National Institute of General Medical Sciences, Bethesda, United States

## Abstract

Type I lissencephaly is a neuronal migration disorder caused by haploinsuffiency of the *LIS1 gene* and is characterized in humans by agyria, mislamination of brain structures, developmental delays, and epilepsy. Here, we investigate the impact of *LIS1* mutation on the cellular migration, morphophysiology, microcircuitry and genomics of mouse hippocampal CA1 parvalbumin-containing inhibitory interneurons (PV+INTs). We find that WT PV+INTs consist of two physiological subtypes (80% fast-spiking (FS), 20% non-fast-spiking (NFS)) and four morphological subtypes (basket, axo-axonic, bistratified, radiatum-targeting). We also discover that cell-autonomous mutations within interneurons disrupts morphological development of PV+INTs and results in the emergence of a non-canonical “intermediate spiking (IS)” subset of PV+INTs. In the GlobalLis mutant, IS/NFS cells become the dominant PV+INT subtypes (56%) and the percentage of FS cells shrinks to 44%. We also find that IS/NFS cells are prone to entering depolarizing block, causing them to temporarily lose the ability to initiate action potentials and control network excitation, potentially promoting seizures. Finally, single-cell nuclear RNAsequencing of PV+INTs revealed several misregulated genes related to morphogenesis, cellular excitability, and synapse formation.
