## Supplementary material for "Emergence of Non-Canonical Parvalbumin-Containing Interneurons in Hippocampus of a Murine Model of Type I Lissencephaly": Table 3

### Sheet: table3
							FC = Fold change, Adjusted p-value (FDR) < 0.01
Gene Symbol - mouse (Entrez Gene)	Entrez Gene Name_x	Location	Type(s)	Excitability	Synaptogenic	Gene expression	Axo-axonic_FC	Bis_FC	FS_1_FC	FS_2_FC	FS_3_FC	FS_DG_FC
Miat	myocardial infarction associated transcript (non-protein coding)	Nucleus	other				-0.17				-0.11	-0.1
Gfra1	GDNF family receptor alpha 1	Plasma Membrane	transmembrane receptor		X				0.21	-0.15		-0.1
Chl1	cell adhesion molecule L1 like	Plasma Membrane	other		X			-0.13	-0.19			-0.1
Nr3c2	nuclear receptor subfamily 3 group C member 2	Nucleus	ligand-dependent nuclear receptor						-0.35			-0.1
Thsd7b	thrombospondin type 1 domain containing 7B	Other	other		X		-0.12		-0.16			-0.11
Cfap54	cilia and flagella associated protein 54	Cytoplasm	other						0.12			-0.11
Cntnap5b	contactin associated protein-like 5B	Other	other		X						-0.1	-0.12
Arid5b	AT-rich interaction domain 5B	Nucleus	transcription regulator			X	-0.14		-0.14			-0.12
Shroom3	shroom family member 3	Cytoplasm	other				-0.1					-0.12
Efna5	ephrin A5	Plasma Membrane	kinase		X		-0.17				-0.11	-0.13
Lin7a	lin-7 homolog A, crumbs cell polarity complex component	Plasma Membrane	other		X			-0.11				-0.13
Ltbp1	latent transforming growth factor beta binding protein 1	Extracellular Space	other		X						-0.12	-0.14
Col16a1	collagen type XVI alpha 1 chain	Extracellular Space	other				-0.14		0.2	-0.16	-0.2	-0.14
Cfap69	cilia and flagella associated protein 69	Cytoplasm	other				-0.12					-0.14
Ntf3	neurotrophin 3	Extracellular Space	growth factor		X		0.12					-0.14
Neto2	neuropilin and tolloid like 2	Plasma Membrane	other	X	X						-0.11	-0.15
Ntn4	netrin 4	Extracellular Space	other		X				-0.13			-0.15
Cntnap3	contactin associated protein family member 3	Extracellular Space	other		X		0.11		-0.11	-0.1		-0.16
Tcerg1l	transcription elongation regulator 1 like	Other	other			X				-0.15		-0.16
Sash1	SAM and SH3 domain containing 1	Extracellular Space	other		X				-0.11			-0.16
Epha4	EPH receptor A4	Plasma Membrane	kinase		X				-0.24			-0.16
Arhgap15	Rho GTPase activating protein 15	Cytoplasm	other				-0.13					-0.16
A230006K03Rik	RIKEN cDNA A230006K03 gene	Other	other				-0.16					-0.16
Fat3	FAT atypical cadherin 3	Plasma Membrane	other		X		-0.16			-0.13	-0.23	-0.17
Stxbp6	syntaxin binding protein 6	Cytoplasm	other				-0.11			-0.11		-0.17
Serpini1	serpin family I member 1	Extracellular Space	other		X					-0.11		-0.17
Galnt13	polypeptide N-acetylgalactosaminyltransferase 13	Cytoplasm	enzyme				-0.2					-0.17
Wdpcp	WD repeat containing planar cell polarity effector	Plasma Membrane	other		X		-0.33					-0.17
Synpr	synaptoporin	Plasma Membrane	transporter	X			-0.3					-0.18
Plxdc2	plexin domain containing 2	Extracellular Space	other		X					-0.12		-0.19
Alkal2	ALK and LTK ligand 2	Other	other							-0.12		-0.19
Grik4	glutamate ionotropic receptor kainate type subunit 4	Plasma Membrane	ion channel	X					0.1			-0.19
Luzp2	leucine zipper protein 2	Other	other				-0.25	-0.26				-0.19
Sorcs3	sortilin related VPS10 domain containing receptor 3	Nucleus	transporter				-0.12					-0.19
Trhde	thyrotropin releasing hormone degrading enzyme	Plasma Membrane	peptidase		X		-0.16		0.12	-0.16		-0.21
2610035D17Rik	RIKEN cDNA 2610035D17 gene	Other	other					-0.13				-0.21
Htr4	5-hydroxytryptamine receptor 4	Plasma Membrane	G-protein coupled receptor	X				-0.17				-0.21
Gm32647	predicted gene, 32647	Other	other				-0.15					-0.21
Fhit	fragile histidine triad diadenosine triphosphatase	Cytoplasm	enzyme								-0.15	-0.23
Chsy3	chondroitin sulfate synthase 3	Cytoplasm	enzyme		X				0.1	-0.25		-0.23
Col25a1	collagen type XXV alpha 1 chain	Cytoplasm	other								-0.11	-0.24
Hip1	huntingtin interacting protein 1	Cytoplasm	other				-0.23		0.13			-0.28
Cdh11	cadherin 11	Plasma Membrane	other		X		-0.14				-0.13	-0.29
Rasgrf1	Ras protein specific guanine nucleotide releasing factor 1	Cytoplasm	other							-0.11		-0.29
Pde8b	phosphodiesterase 8B	Cytoplasm	enzyme							-0.13		-0.29
Igsf11	immunoglobulin superfamily member 11	Plasma Membrane	other		X			-0.13		-0.15		-0.29
Slit3	slit guidance ligand 3	Extracellular Space	other		X		-0.14			-0.15		-0.29
Nell1	neural EGFL like 1	Extracellular Space	growth factor		X			-0.12	0.14	-0.1		-0.31
Mtus2	microtubule associated scaffold protein 2	Nucleus	other					-0.21		-0.1		0.1
Sulf2	sulfatase 2	Plasma Membrane	enzyme		X					-0.14		0.1
Acss1	acyl-CoA synthetase short chain family member 1	Cytoplasm	enzyme						-0.16			0.1
Kirrel3	kirre like nephrin family adhesion molecule 3	Extracellular Space	other		X		-0.18		-0.17			0.1
Wdr78	WD repeat domain 78	Other	other					0.11				0.1
Nxpe4	neurexophilin and PC-esterase domain family member 4	Extracellular Space	other		X			-0.17			-0.1	0.12
Uty	ubiquitously transcribed tetratricopeptide repeat containing, Y-linked	Nucleus	enzyme				-0.15		-0.12	-0.11		0.12
Bcl11a	BAF chromatin remodeling complex subunit BCL11A	Nucleus	transcription regulator			X			-0.15			0.12
Lrrc4	leucine rich repeat containing 4	Plasma Membrane	other		X					-0.1		0.13
9330111N05Rik	RIKEN cDNA 9330111N05 gene	Other	other						-0.11			0.13
Nrp2	neuropilin 2	Plasma Membrane	kinase		X		-0.14					0.14
Gsg1l	GSG1 like	Plasma Membrane	other	X				-0.12			-0.14	0.15
Nkain3	sodium/potassium transporting ATPase interacting 3	Other	other	X						-0.11		0.15
Zbtb7c	zinc finger and BTB domain containing 7C	Nucleus	transcription regulator			X		-0.13	-0.25	-0.11		0.17
Grik3	glutamate ionotropic receptor kainate type subunit 3	Plasma Membrane	ion channel	X				-0.18			-0.22	0.2
Hs6st2	heparan sulfate 6-O-sulfotransferase 2	Plasma Membrane	enzyme		X				0.14			0.2
Xylt1	xylosyltransferase 1	Cytoplasm	enzyme					-0.13				0.23
Gm20754	predicted gene, 20754	Other	other				0.14					0.31
Galnt18	polypeptide N-acetylgalactosaminyltransferase 18	Cytoplasm	enzyme					-0.12		-0.1	-0.1
Parm1	prostate androgen-regulated mucin-like protein 1	Extracellular Space	other		X			-0.15	0.17	-0.14	-0.1
Rab3b	RAB3B, member RAS oncogene family	Cytoplasm	enzyme						-0.15	-0.15	-0.1
Adgrl2	adhesion G protein-coupled receptor L2	Plasma Membrane	G-protein coupled receptor		X		-0.15		0.1		-0.1
Mir670hg	MIR670 host gene (non-protein coding)	Other	other		X			-0.1			-0.1
Slc4a4	solute carrier family 4 member 4	Plasma Membrane	transporter				-0.12				-0.1
Creb3l2	cAMP responsive element binding protein 3 like 2	Nucleus	transcription regulator			X				-0.1	-0.11
Brinp2	BMP/retinoic acid inducible neural specific 2	Cytoplasm	other				-0.15	-0.11		-0.14	-0.11
Etv6	ETS variant transcription factor 6	Nucleus	transcription regulator			X				-0.14	-0.11
Pbx3	PBX homeobox 3	Nucleus	transcription regulator			X			0.11		-0.11
Itga6	integrin subunit alpha 6	Plasma Membrane	transmembrane receptor		X			-0.12			-0.11
Frmpd4	FERM and PDZ domain containing 4	Plasma Membrane	other		X			-0.14			-0.12
Syt2	synaptotagmin 2	Cytoplasm	transporter					-0.24			-0.12
St6gal1	ST6 beta-galactoside alpha-2,6-sialyltransferase 1	Cytoplasm	enzyme		X				0.2	-0.13	-0.13
Dock4	dedicator of cytokinesis 4	Plasma Membrane	other		X			-0.1			-0.13
Zfp804b	zinc finger protein 804B	Other	other					-0.11			-0.14
Epha3	EPH receptor A3	Plasma Membrane	kinase		X			-0.12			-0.14
Grik1	glutamate ionotropic receptor kainate type subunit 1	Plasma Membrane	ion channel	X				-0.12			-0.14
Wnt5b	Wnt family member 5B	Extracellular Space	other		X			-0.13			-0.14
Trpc6	transient receptor potential cation channel subfamily C member 6	Plasma Membrane	ion channel	X				-0.13			-0.14
Gabrb1	gamma-aminobutyric acid type A receptor subunit beta1	Plasma Membrane	ion channel	X				-0.14			-0.14
Pde11a	phosphodiesterase 11A	Cytoplasm	enzyme					-0.23			-0.15
Rbm20	RNA binding motif protein 20	Nucleus	other			X			0.1		-0.16
Cacng3	calcium voltage-gated channel auxiliary subunit gamma 3	Plasma Membrane	ion channel	X					0.16		-0.16
Col19a1	collagen type XIX alpha 1 chain	Extracellular Space	other					-0.12		-0.15	-0.17
Grin2a	glutamate ionotropic receptor NMDA type subunit 2A	Plasma Membrane	ion channel	X				-0.19			-0.17
Ccbe1	collagen and calcium binding EGF domains 1	Extracellular Space	other		X		-0.18	-0.15	-0.13		-0.24
Xist	X inactive specific transcript	Nucleus	other			X	-0.32	-0.31	-0.43	-0.15	-0.25
Csmd3	CUB and Sushi multiple domains 3	Plasma Membrane	enzyme		X			-0.1			-0.25
Shisa6	shisa family member 6	Plasma Membrane	other	X				-0.24			-0.25
Slc35f4	solute carrier family 35 member F4	Other	other					-0.1		-0.1
Robo2	roundabout guidance receptor 2	Plasma Membrane	transmembrane receptor		X		-0.1	-0.11		-0.11
Zbtb20	zinc finger and BTB domain containing 20	Nucleus	transcription regulator			X	-0.15			-0.11
Itpr1	inositol 1,4,5-trisphosphate receptor type 1	Cytoplasm	ion channel	X					-0.34	-0.12
Myo1e	myosin IE	Cytoplasm	enzyme						0.13	-0.12
Kcnq3	potassium voltage-gated channel subfamily Q member 3	Plasma Membrane	ion channel	X			-0.26	-0.14		-0.12
Frmpd1	FERM and PDZ domain containing 1	Cytoplasm	other						-0.12	-0.13
Aff2	AF4/FMR2 family, member 2	Nucleus	other						-0.14	-0.13
Shisa9	shisa family member 9	Plasma Membrane	other	X			-0.21			-0.13
Kcnj3	potassium inwardly rectifying channel subfamily J member 3	Plasma Membrane	ion channel	X				-0.11		-0.14
Cntn5	contactin 5	Plasma Membrane	other		X			-0.18		-0.2
Cdh13	cadherin 13	Plasma Membrane	other		X		-0.18			-0.27
Cacng4	calcium voltage-gated channel auxiliary subunit gamma 4	Plasma Membrane	ion channel	X				-0.1	-0.1
Phactr2	phosphatase and actin regulator 2	Other	other				-0.13	-0.11	-0.2
Dchs1	dachsous cadherin-related 1	Plasma Membrane	other		X			-0.11	-0.23
Rps6ka5	ribosomal protein S6 kinase A5	Nucleus	kinase			X		-0.1	-0.24
Gm26691	predicted gene, 26691	Other	other					-0.14	-0.34
Nyap2	neuronal tyrosine-phosphorylated phosphoinositide-3-kinase adaptor 2	Other	other					-0.13	0.1
Brinp3	BMP/retinoic acid inducible neural specific 3	Cytoplasm	other				-0.12		0.12
Pcsk2	proprotein convertase subtilisin/kexin type 2	Extracellular Space	peptidase		X		-0.15		0.14
Tmtc1	transmembrane O-mannosyltransferase targeting cadherins 1	Cytoplasm	enzyme					-0.11	0.16
A330008L17Rik	RIKEN cDNA A330008L17 gene	Other	other					-0.13	0.16
Kcnq5	potassium voltage-gated channel subfamily Q member 5	Plasma Membrane	ion channel	X			-0.14		0.16
Lrmda	leucine rich melanocyte differentiation associated	Other	other					-0.14	0.18
Slc35f1	solute carrier family 35 member F1	Other	other				-0.11	-0.1
Tmem132c	transmembrane protein 132C	Other	other				-0.26	-0.11
Necab1	N-terminal EF-hand calcium binding protein 1	Cytoplasm	other				-0.23	-0.12
Dscaml1	DS cell adhesion molecule like 1	Plasma Membrane	other		X		-0.14	-0.24
Dnah12	dynein axonemal heavy chain 12	Cytoplasm	other				-0.2	0.12
Grin3a	glutamate ionotropic receptor NMDA type subunit 3A	Plasma Membrane	ion channel	X								-0.1
Maml3	mastermind like transcriptional coactivator 3	Nucleus	transcription regulator			X						-0.1
Cntn4	contactin 4	Plasma Membrane	enzyme		X							-0.11
Egfr	epidermal growth factor receptor	Plasma Membrane	kinase		X							-0.11
Ldb2	LIM domain binding 2	Nucleus	transcription regulator			X						-0.11
Garnl3	GTPase activating Rap/RanGAP domain like 3	Other	other									-0.11
Gpr137c	G protein-coupled receptor 137C	Cytoplasm	other									-0.11
Lmo3	LIM domain only 3	Cytoplasm	other									-0.11
Mgll	monoglyceride lipase	Plasma Membrane	enzyme									-0.11
Pde1c	phosphodiesterase 1C	Cytoplasm	enzyme									-0.11
Phldb2	pleckstrin homology like domain family B member 2	Cytoplasm	other									-0.11
Plekhd1	pleckstrin homology and coiled-coil domain containing D1	Other	other									-0.11
Greb1l	GREB1 like retinoic acid receptor coactivator	Extracellular Space	other		X							-0.12
Lima1	LIM domain and actin binding 1	Cytoplasm	other									-0.12
Sez6	seizure related 6 homolog	Extracellular Space	other		X							-0.13
Akap13	A-kinase anchoring protein 13	Cytoplasm	other									-0.13
Cep112	centrosomal protein 112	Cytoplasm	other									-0.13
Eif2s3y	eukaryotic translation initiation factor 2, subunit 3, structural gene Y-linked	Other	other			X						-0.14
Col4a2	collagen type IV alpha 2 chain	Extracellular Space	other									-0.14
Siah3	siah E3 ubiquitin protein ligase family member 3	Cytoplasm	other									-0.14
Snx7	sorting nexin 7	Other	transporter									-0.14
Cdh10	cadherin 10	Plasma Membrane	other		X							-0.15
Chn2	chimerin 2	Cytoplasm	other		X							-0.15
Ptprk	protein tyrosine phosphatase receptor type K	Plasma Membrane	phosphatase		X							-0.15
Itpr2	inositol 1,4,5-trisphosphate receptor type 2	Cytoplasm	ion channel	X								-0.15
Eya4	EYA transcriptional coactivator and phosphatase 4	Cytoplasm	phosphatase			X						-0.15
Atp7a	ATPase copper transporting alpha	Plasma Membrane	transporter									-0.15
Sytl5	synaptotagmin like 5	Other	other		X							-0.16
E430024P14Rik	RIKEN cDNA E430024P14 gene	Other	other									-0.16
Pde5a	phosphodiesterase 5A	Cytoplasm	enzyme									-0.16
Cntn6	contactin 6	Plasma Membrane	enzyme		X							-0.17
Kirrel	kirre like nephrin family adhesion molecule 1	Plasma Membrane	other		X							-0.17
Olfm3	olfactomedin 3	Cytoplasm	other									-0.17
Rph3a	rabphilin 3A	Plasma Membrane	transporter									-0.17
Ankrd33b	ankyrin repeat domain 33B	Other	other		X							-0.18
Il1rap	interleukin 1 receptor accessory protein	Plasma Membrane	transmembrane receptor		X							-0.18
Sema6a	semaphorin 6A	Plasma Membrane	transmembrane receptor		X							-0.18
Bcl11b	BAF chromatin remodeling complex subunit BCL11B	Nucleus	transcription regulator			X						-0.18
Glis3	GLIS family zinc finger 3	Nucleus	transcription regulator			X						-0.18
Wipf3	WAS/WASL interacting protein family member 3	Plasma Membrane	other		X							-0.19
Gm16083	predicted gene 16083	Other	other									-0.19
Pid1	phosphotyrosine interaction domain containing 1	Cytoplasm	other									-0.19
Rhbdl3	rhomboid like 3	Plasma Membrane	peptidase		X							-0.2
Cacna2d3	calcium voltage-gated channel auxiliary subunit alpha2delta 3	Plasma Membrane	ion channel	X								-0.2
Hs3st5	heparan sulfate-glucosamine 3-sulfotransferase 5	Cytoplasm	enzyme		X							-0.21
Gm30382	predicted gene, 30382	Other	other									-0.21
Cntn3	contactin 3	Plasma Membrane	other		X							-0.22
Rspo2	R-spondin 2	Extracellular Space	other		X							-0.22
Grm1	glutamate metabotropic receptor 1	Plasma Membrane	G-protein coupled receptor	X								-0.22
Ghr	growth hormone receptor	Plasma Membrane	transmembrane receptor		X							-0.23
Btbd3	BTB domain containing 3	Other	other									-0.25
Fnbp1l	formin binding protein 1-like	Cytoplasm	other									-0.25
Ntng1	netrin G1	Extracellular Space	other		X							-0.26
Ralyl	RALY RNA binding protein like	Nucleus	other			X						-0.26
Dcc	DCC netrin 1 receptor	Plasma Membrane	transmembrane receptor		X							-0.27
Heg1	heart development protein with EGF like domains 1	Plasma Membrane	other		X							-0.28
Lrfn2	leucine rich repeat and fibronectin type III domain containing 2	Plasma Membrane	other		X							-0.28
Cdh7	cadherin 7	Plasma Membrane	other		X							-0.29
Adamts12	ADAM metallopeptidase with thrombospondin type 1 motif 12	Extracellular Space	peptidase		X							0.1
Ctnna1	catenin alpha 1	Plasma Membrane	other		X							0.1
Edil3	EGF like repeats and discoidin domains 3	Extracellular Space	other		X							0.1
Mrvi1	inositol 1,4,5-triphosphate receptor associated 1	Cytoplasm	other									0.1
Thsd7a	thrombospondin type 1 domain containing 7A	Cytoplasm	other		X							0.11
Nfib	nuclear factor I B	Nucleus	transcription regulator			X						0.11
Gas7	growth arrest specific 7	Cytoplasm	transcription regulator									0.11
Rorb	RAR related orphan receptor B	Nucleus	ligand-dependent nuclear receptor									0.11
Strip2	striatin interacting protein 2	Cytoplasm	other									0.12
Clybl	citramalyl-CoA lyase	Cytoplasm	enzyme									0.13
Lhfp	LHFPL tetraspan subfamily member 6	Other	other									0.13
Myo1d	myosin ID	Cytoplasm	enzyme									0.13
Prkcg	protein kinase C gamma	Cytoplasm	kinase									0.13
Fam129a	niban apoptosis regulator 1	Cytoplasm	other									0.14
Nos1	nitric oxide synthase 1	Cytoplasm	enzyme									0.19
Agbl1	ATP/GTP binding protein like 1	Cytoplasm	peptidase									0.2
Lgi1	leucine rich glioma inactivated 1	Plasma Membrane	other		X							0.23
Prkg2	protein kinase cGMP-dependent 2	Cytoplasm	kinase									0.25
Flrt2	fibronectin leucine rich transmembrane protein 2	Plasma Membrane	other		X						-0.1
Thsd4	thrombospondin type 1 domain containing 4	Cytoplasm	other		X						-0.1
Alcam	activated leukocyte cell adhesion molecule	Plasma Membrane	other		X						-0.11
Pex5l	peroxisomal biogenesis factor 5 like	Cytoplasm	ion channel	X							-0.11
A830082K12Rik	RIKEN cDNA A830082K12 gene	Other	other								-0.11
Sgcd	sarcoglycan delta	Cytoplasm	other								-0.11
Egfem1	EGF-like and EMI domain containing 1	Extracellular Space	other		X						-0.12
Fstl5	follistatin like 5	Extracellular Space	other		X						-0.12
Magi3	membrane associated guanylate kinase, WW and PDZ domain containing 3	Cytoplasm	kinase								-0.12
Kctd8	potassium channel tetramerization domain containing 8	Other	other	X							-0.14
Caln1	calneuron 1	Cytoplasm	other								-0.14
Cacna1c	calcium voltage-gated channel subunit alpha1 C	Plasma Membrane	ion channel	X							-0.16
Slc9a9	solute carrier family 9 member A9	Cytoplasm	transporter								-0.17
Hs6st3	heparan sulfate 6-O-sulfotransferase 3	Other	enzyme		X						-0.18
Htra1	HtrA serine peptidase 1	Extracellular Space	peptidase		X						-0.18
Cnksr2	connector enhancer of kinase suppressor of Ras 2	Plasma Membrane	other		X						0.1
Neto1	neuropilin and tolloid like 1	Extracellular Space	other	X	X					-0.1
Chrm2	cholinergic receptor muscarinic 2	Plasma Membrane	G-protein coupled receptor	X						-0.1
Clstn2	calsyntenin 2	Plasma Membrane	transporter							-0.1
Junos	jun proto-oncogene, opposite strand	Other	other							-0.1
Lrfn5	leucine rich repeat and fibronectin type III domain containing 5	Nucleus	other							-0.1
Slc24a3	solute carrier family 24 member 3	Plasma Membrane	transporter							-0.1
Zmat4	zinc finger matrin-type 4	Nucleus	other							-0.1
Slc4a10	solute carrier family 4 member 10	Plasma Membrane	transporter	X						-0.11
Arhgap31	Rho GTPase activating protein 31	Cytoplasm	other							-0.11
Cemip	cell migration inducing hyaluronidase 1	Cytoplasm	enzyme		X					-0.12
Chrm3	cholinergic receptor muscarinic 3	Plasma Membrane	G-protein coupled receptor	X						-0.12
Dlx6os1	distal-less homeobox 6, opposite strand 1	Nucleus	other			X				-0.12
Eya1	EYA transcriptional coactivator and phosphatase 1	Nucleus	phosphatase			X				-0.12
Abtb2	ankyrin repeat and BTB domain containing 2	Nucleus	other							-0.12
Mmp16	matrix metallopeptidase 16	Extracellular Space	peptidase		X					-0.13
Pcdh17	protocadherin 17	Plasma Membrane	other		X					-0.13
Utrn	utrophin	Plasma Membrane	transmembrane receptor		X					-0.13
Iqgap2	IQ motif containing GTPase activating protein 2	Cytoplasm	other							-0.13
Dscam	DS cell adhesion molecule	Plasma Membrane	other		X					-0.14
Tenm1	teneurin transmembrane protein 1	Plasma Membrane	transmembrane receptor		X					-0.14
Kcnh7	potassium voltage-gated channel subfamily H member 7	Plasma Membrane	ion channel	X						-0.14
Cdk14	cyclin dependent kinase 14	Nucleus	kinase							-0.14
Tmem132b	transmembrane protein 132B	Other	other							-0.14
Epb41l2	erythrocyte membrane protein band 4.1 like 2	Plasma Membrane	other		X					-0.15
Creb5	cAMP responsive element binding protein 5	Nucleus	transcription regulator			X				-0.16
Runx2	RUNX family transcription factor 2	Nucleus	transcription regulator			X			-0.1
Map3k5	mitogen-activated protein kinase kinase kinase 5	Cytoplasm	kinase						-0.1
Stim2	stromal interaction molecule 2	Plasma Membrane	transporter						-0.1
Gabra5	gamma-aminobutyric acid type A receptor subunit alpha5	Plasma Membrane	ion channel	X					-0.11
Slc12a2	solute carrier family 12 member 2	Plasma Membrane	transporter	X					-0.11
Sox6	SRY-box transcription factor 6	Nucleus	transcription regulator			X			-0.11
Zfpm2	zinc finger protein, FOG family member 2	Nucleus	transcription regulator			X			-0.11
Mgat4c	MGAT4 family member C	Cytoplasm	enzyme						-0.11
Rnls	renalase, FAD dependent amine oxidase	Extracellular Space	enzyme						-0.11
Samd5	sterile alpha motif domain containing 5	Cytoplasm	other						-0.11
Gm4221	predicted gene 4221	Other	other						-0.12
Npy	neuropeptide Y	Plasma Membrane	other						-0.12
Pou6f2	POU domain, class 6, transcription factor 2	Nucleus	other						-0.12
Tmem164	transmembrane protein 164	Other	other						-0.12
Sema5a	semaphorin 5A	Plasma Membrane	transmembrane receptor		X				-0.13
Moxd1	monooxygenase DBH like 1	Cytoplasm	enzyme						-0.13
St3gal4	ST3 beta-galactoside alpha-2,3-sialyltransferase 4	Cytoplasm	enzyme		X				-0.14
Cnih3	cornichon family AMPA receptor auxiliary protein 3	Plasma Membrane	transporter	X					-0.14
Piezo2	piezo type mechanosensitive ion channel component 2	Other	ion channel	X					-0.14
Atg4a	autophagy related 4A cysteine peptidase	Cytoplasm	peptidase						-0.14
B020031H02Rik	RIKEN cDNA B020031H02 gene	Other	other						-0.14
Dennd2a	DENN domain containing 2A	Cytoplasm	other						-0.14
Ryr3	ryanodine receptor 3	Plasma Membrane	ion channel	X					-0.15
Vmn1r209	vomeronasal 1 receptor 192	Plasma Membrane	G-protein coupled receptor	X					-0.17
Sel1l3	SEL1L family member 3	Nucleus	other						-0.21
Pde3a	phosphodiesterase 3A	Cytoplasm	enzyme						-0.24
Plcb4	phospholipase C beta 4	Cytoplasm	enzyme						-0.24
Snca	synuclein alpha	Cytoplasm	enzyme						0.1
Zmiz1os1	Zmiz1 opposite strand 1	Other	other						0.1
Unc5b	unc-5 netrin receptor B	Plasma Membrane	transmembrane receptor		X				0.11
Gtdc1	glycosyltransferase like domain containing 1	Other	other						0.11
Ryr1	ryanodine receptor 1	Cytoplasm	ion channel	X					0.12
5730522E02Rik	RIKEN cDNA 5730522E02 gene	Other	other						0.12
Arap2	ArfGAP with RhoGAP domain, ankyrin repeat and PH domain 2	Cytoplasm	other						0.12
Enox2	ecto-NOX disulfide-thiol exchanger 2	Plasma Membrane	enzyme						0.12
Plcl1	phospholipase C like 1 (inactive)	Cytoplasm	enzyme						0.12
Ncam2	neural cell adhesion molecule 2	Plasma Membrane	other		X				0.13
Gpm6b	glycoprotein M6B	Plasma Membrane	other						0.13
Sugct	succinyl-CoA:glutarate-CoA transferase	Cytoplasm	enzyme						0.13
Npas3	neuronal PAS domain protein 3	Nucleus	transcription regulator			X			0.18
Cab39l	calcium binding protein 39 like	Cytoplasm	kinase						0.19
Arhgap18	Rho GTPase activating protein 18	Cytoplasm	other						0.22
Cdh8	cadherin 8	Plasma Membrane	other		X				0.23
Adarb2	adenosine deaminase RNA specific B2 (inactive)	Nucleus	enzyme			X			0.55
Cdh9	cadherin 9	Plasma Membrane	other		X			-0.1
Frmpd3	FERM and PDZ domain containing 3	Cytoplasm	other					-0.1
Klhl29	kelch like family member 29	Other	other					-0.1
Pak7	p21 (RAC1) activated kinase 5	Nucleus	kinase					-0.1
Cdh12	cadherin 12	Plasma Membrane	other		X			-0.11
Ngf	nerve growth factor	Extracellular Space	growth factor		X			-0.11
Lhfpl3	LHFPL tetraspan subfamily member 3	Other	other	X				-0.11
Oprm1	opioid receptor mu 1	Plasma Membrane	G-protein coupled receptor	X				-0.11
Elmo1	engulfment and cell motility 1	Cytoplasm	other			X		-0.11
Dab1	DAB adaptor protein 1	Cytoplasm	other					-0.11
Gm29514	predicted gene 29514	Other	other					-0.11
Mctp1	multiple C2 and transmembrane domain containing 1	Cytoplasm	other					-0.11
Syn3	synapsin III	Plasma Membrane	other					-0.11
Ubash3b	ubiquitin associated and SH3 domain containing B	Other	enzyme					-0.11
Plcxd3	phosphatidylinositol specific phospholipase C X domain containing 3	Plasma Membrane	other		X			-0.12
Ano3	anoctamin 3	Plasma Membrane	transporter	X				-0.12
Tox3	TOX high mobility group box family member 3	Nucleus	transcription regulator			X		-0.12
C130073E24Rik	RIKEN cDNA C130073E24 gene	Other	other					-0.12
Naaladl2	N-acetylated alpha-linked acidic dipeptidase like 2	Nucleus	other					-0.12
Pip5k1b	phosphatidylinositol-4-phosphate 5-kinase type 1 beta	Cytoplasm	kinase					-0.12
Cdh20	cadherin 20	Plasma Membrane	other		X			-0.13
Tll1	tolloid like 1	Extracellular Space	peptidase		X			-0.13
Grik2	glutamate ionotropic receptor kainate type subunit 2	Plasma Membrane	ion channel	X				-0.13
Alk	ALK receptor tyrosine kinase	Plasma Membrane	kinase		X			-0.14
Lypd6	LY6/PLAUR domain containing 6	Extracellular Space	other		X			-0.14
Kcnb2	potassium voltage-gated channel subfamily B member 2	Plasma Membrane	ion channel	X				-0.14
Cpne4	copine 4	Cytoplasm	other					-0.14
Sdk1	sidekick cell adhesion molecule 1	Plasma Membrane	other		X			-0.15
Trps1	transcriptional repressor GATA binding 1	Nucleus	transcription regulator			X		-0.15
Adamts6	ADAM metallopeptidase with thrombospondin type 1 motif 6	Extracellular Space	peptidase		X			-0.16
Ptprt	protein tyrosine phosphatase receptor type T	Plasma Membrane	phosphatase		X			-0.19
Kcnip1	potassium voltage-gated channel interacting protein 1	Plasma Membrane	ion channel	X				-0.2
Inpp4b	inositol polyphosphate-4-phosphatase type II B	Cytoplasm	phosphatase					-0.2
A830018L16Rik	chromosome 8 open reading frame 34	Other	other					-0.22
Slc44a5	solute carrier family 44 member 5	Plasma Membrane	transporter					-0.23
Htr1f	5-hydroxytryptamine receptor 1F	Plasma Membrane	G-protein coupled receptor	X				-0.25
3300002A11Rik	RIKEN cDNA 3300002A11 gene	Other	other					0.1
Cfap44	cilia and flagella associated protein 44	Extracellular Space	other					0.11
9530026P05Rik	RIKEN cDNA 9530026P05 gene	Other	other					0.13
Adamts20	ADAM metallopeptidase with thrombospondin type 1 motif 20	Extracellular Space	peptidase		X			0.15
Slit1	slit guidance ligand 1	Extracellular Space	other		X		-0.1
Zeb1	zinc finger E-box binding homeobox 1	Nucleus	transcription regulator			X	-0.1
Spag6l	sperm associated antigen 6	Cytoplasm	other				-0.1
Galnt17	polypeptide N-acetylgalactosaminyltransferase 17	Cytoplasm	enzyme		X		-0.11
Galnt7	polypeptide N-acetylgalactosaminyltransferase 7	Cytoplasm	enzyme		X		-0.11
Prlr	prolactin receptor	Plasma Membrane	transmembrane receptor		X		-0.11
Rnf112	ring finger protein 112	Nucleus	transcription regulator			X	-0.11
Angpt1	angiopoietin 1	Extracellular Space	growth factor		X		-0.12
Jph1	junctophilin 1	Plasma Membrane	other		X		-0.12
2310067P03Rik	RIKEN cDNA 2310067P03 gene	Other	other				-0.12
Eda	ectodysplasin-A	Other	other				-0.12
Frmd6	FERM domain containing 6	Cytoplasm	other				-0.12
Gm42303	predicted gene, 42303	Other	other				-0.12
Gulp1	GULP PTB domain containing engulfment adaptor 1	Cytoplasm	other				-0.12
Nwd2	NACHT and WD repeat domain containing 2	Other	other				-0.12
Pdzrn3	PDZ domain containing ring finger 3	Extracellular Space	enzyme				-0.12
Snrpn	small nuclear ribonucleoprotein polypeptide N	Nucleus	other				-0.12
Sphkap	SPHK1 interactor, AKAP domain containing	Cytoplasm	other				-0.12
Adcy2	adenylate cyclase 2	Plasma Membrane	enzyme		X		-0.13
Matn2	matrilin 2	Extracellular Space	other		X		-0.13
Col5a2	collagen type V alpha 2 chain	Extracellular Space	other				-0.13
Rtl4	retrotransposon Gag like 4	Other	other				-0.13
Dapk1	death associated protein kinase 1	Cytoplasm	kinase				-0.14
Tacr1	tachykinin receptor 1	Plasma Membrane	G-protein coupled receptor	X			-0.15
Arhgap6	Rho GTPase activating protein 6	Cytoplasm	other				-0.15
St6galnac2	ST6 N-acetylgalactosaminide alpha-2,6-sialyltransferase 2	Cytoplasm	enzyme		X		-0.16
Kcnk2	potassium two pore domain channel subfamily K member 2	Plasma Membrane	ion channel	X			-0.16
Tmem200a	transmembrane protein 200A	Other	other				-0.17
Hs3st4	heparan sulfate-glucosamine 3-sulfotransferase 4	Cytoplasm	enzyme		X		-0.18
Elfn1	extracellular leucine rich repeat and fibronectin type III domain containing 1	Plasma Membrane	other		X		-0.19
Sidt1	SID1 transmembrane family member 1	Other	other				-0.19
Pard3b	par-3 family cell polarity regulator beta	Plasma Membrane	other		X		-0.2
Grid2	glutamate ionotropic receptor delta type subunit 2	Plasma Membrane	ion channel	X			-0.2
Trpc5	transient receptor potential cation channel subfamily C member 5	Plasma Membrane	ion channel	X			-0.21
St6galnac3	ST6 N-acetylgalactosaminide alpha-2,6-sialyltransferase 3	Cytoplasm	enzyme		X		-0.23
Fndc1	fibronectin type III domain containing 1	Plasma Membrane	other		X		-0.26
Mei4	meiotic double-stranded break formation protein 4	Nucleus	other				-0.27
Pdgfd	platelet derived growth factor D	Extracellular Space	growth factor		X		-0.28
Sntg2	syntrophin gamma 2	Plasma Membrane	other		X		0.1
Car10	carbonic anhydrase 10	Other	enzyme	X			0.1
Dock10	dedicator of cytokinesis 10	Cytoplasm	other				0.1
Stk39	serine/threonine kinase 39	Nucleus	kinase				0.1
Kcnip2	potassium voltage-gated channel interacting protein 2	Plasma Membrane	other	X			0.11
Prox1	prospero homeobox 1	Nucleus	transcription regulator			X	0.11
Cdc14a	cell division cycle 14A	Nucleus	phosphatase				0.11
Filip1l	filamin A interacting protein 1 like	Nucleus	other				0.11
Plch1	phospholipase C eta 1	Cytoplasm	enzyme				0.14
9530059O14Rik	RIKEN cDNA 9530059O14 gene	Other	other				0.17
Frem1	FRAS1 related extracellular matrix 1	Extracellular Space	other		X		0.2
