## Supplementary material for "Emergence of Non-Canonical Parvalbumin-Containing Interneurons in Hippocampus of a Murine Model of Type I Lissencephaly": Table 4

### Sheet: table4
	.-Log False Discovery Rate (FDR)
Ingenuity Canonical Pathways	Axo-axonic	BIS	FS.1	FS.2	FS.3	FS.DG
Synaptogenesis Signaling Pathway	1.7	3.9	0.76	2.1	2.6	3.2
Axonal Guidance Signaling	2.8	2.3	1.3	0.61	0.8	3.2
Glutamate Receptor Signaling	0.55	3.6	0.58	0	3	2.8
CREB Signaling in Neurons	1.1	2.5	2.6	0.72	3.4	2.3
Chondroitin Sulfate Biosynthesis	0.7	0.72	1.8	0.8	0	2.3
Synaptic Long Term Depression	0.67	0.24	3.8	0.3	0.99	2
Netrin Signaling	0	0.57	4.9	0	1.8	1
Ephrin Receptor Signaling	1.2	1.3	0.25	0.3	1.7	0.8
Neuropathic Pain Signaling In Dorsal Horn Neurons	1.9	1.1	1.1	1.2	0.57	2.2
Sphingosine-1-phosphate Signaling	1.8		0.4
Cellular Effects of Sildenafil (Viagra)	1.6	0.92	3.5	1.9	1.2	1.1
Insulin Secretion Signaling Pathway	1.5	0	3	1.2	0.27	0.54
RhoGDI Signaling	1.3	2.9		0.31	0.38	0.84
GPCR-Mediated Integration of Enteroendocrine Signaling Exemplified by an L Cell	1.3		1.4	1.5		0.38
Leptin Signaling in Obesity	1.3		2.3
Hepatic Fibrosis / Hepatic Stellate Cell Activation	1.2	0.24	0.25	0.82	1.8	1.9
Adrenomedullin signaling pathway	1.2	0.23	0.67	0.78		0
Regulation Of The Epithelial Mesenchymal Transition By Growth Factors Pathway	1.2	0.23				0
GABA Receptor Signaling	1.1	1.9	2	0.5	2.5	0.28
GPCR-Mediated Nutrient Sensing in Enteroendocrine Cells	1	0.4	2.8	0.47	1.4	1.3
GP6 Signaling Pathway	0.99	0.39	1	2.1	2.3	2
RhoA Signaling	0.94	0.37				0.23
Apelin Endothelial Signaling Pathway	0.93		0.37			0.22
D-myo-inositol (1,4,5)-Trisphosphate Biosynthesis	0.92	0.94	0.95
GŒ±12/13 Signaling	0.91	1.7	0.36	0.42	0.5	1.2
Endocannabinoid Neuronal Synapse Pathway	0.88	1.6	2.5	1.1	2.1	1.8
P2Y Purigenic Receptor Signaling Pathway	0.88		0.35	0.41		0.21
Human Embryonic Stem Cell Pluripotency	0.87	0.9			0.48	0.2
Role of JAK2 in Hormone-like Cytokine Signaling	0.83					0.66
Dermatan Sulfate Biosynthesis (Late Stages)	0.82		0.85			0.65
Chondroitin Sulfate Biosynthesis (Late Stages)	0.78		1.9	0.88		1.5
Glioblastoma Multiforme Signaling	0.73	0.27	0.77	0.33	0.4	0.46
Dopamine-DARPP32 Feedback in cAMP Signaling	0.7	0.73	0.74	1.6	1	1.4
Dermatan Sulfate Biosynthesis	0.69	0.7	1.7	0.78		2.3
Ephrin A Signaling	0.69	0.7	0.71		2	1.3
Heparan Sulfate Biosynthesis (Late Stages)	0.69		0.72			0.53
Serotonin Receptor Signaling	0.69	0.7				0.52
Phospholipases	0.68		0.7
Endothelin-1 Signaling	0.67		0.71	0.3		0.82
PPARŒ±/RXRŒ± Activation	0.66		0.25			0.41
Clathrin-mediated Endocytosis Signaling	0.65		0.69	0.3		0
Heparan Sulfate Biosynthesis	0.64	0.65	0.66			1.2
Regulation of the Epithelial-Mesenchymal Transition Pathway	0.63	0.65			0.35	0
Gap Junction Signaling	0.61	1.2	0.65	0.28	0.92	1.2
Thrombin Signaling	0.6		0.64	0.27		0.72
Wnt/Ca+ pathway	0.6	0.62	0.63	0.7	0.78
Role of NFAT in Cardiac Hypertrophy	0.56	0.2	1.8	0.25	0.86	0.67
Pyridoxal 5'-phosphate Salvage Pathway	0.55	0.56
Melatonin Signaling	0.53		0.55			0.99
Angiopoietin Signaling	0.51	0.52
Macropinocytosis Signaling	0.5	0.51				0.35
Cardiac Hypertrophy Signaling	0.5		0.54		0.29
Neurotrophin/TRK Signaling	0.49	0.51	0.52	0.58		0.35
Thyroid Cancer Signaling	0.49	1.3				0.34
Apelin Adipocyte Signaling Pathway	0.49
VEGF Family Ligand-Receptor Interactions	0.48					0.89
Signaling by Rho Family GTPases	0.48	2.3		0.22	0.28	0.57
Prolactin Signaling	0.48					0.33
PEDF Signaling	0.48	0.49
Bladder Cancer Signaling	0.46	0.47	0.48	0.54		0.31
PDGF Signaling	0.46
Dopamine Receptor Signaling	0.46
HIPPO signaling	0.46
Antioxidant Action of Vitamin C	0.44		0.47
Apelin Cardiomyocyte Signaling Pathway	0.43		1.2	0.52		0.29
UVA-Induced MAPK Signaling	0.43	0.44	1.1			0.29
IL-1 Signaling	0.43					0.29
ATM Signaling	0.43			0.51
Salvage Pathways of Pyrimidine Ribonucleotides	0.43	0.45
PPAR Signaling	0.42					0.28
Melanocyte Development and Pigmentation Signaling	0.42	0.44	0.45	0.51
PAK Signaling	0.42	1.1		0.51	0.59
Atherosclerosis Signaling	0.42
Phagosome Formation	0.41		0.43			0.27
Amyotrophic Lateral Sclerosis Signaling	0.4	2.9	0.42		3.5	2.1
Œ±-Adrenergic Signaling	0.4		0.42	0.48		0.74
Role of Macrophages, Fibroblasts and Endothelial Cells in Rheumatoid Arthritis	0.39	0	0	0	0.23	0
Sumoylation Pathway	0.39		1.1
GŒ±s Signaling	0.37	0.38	1	1.2		0.24
CDK5 Signaling	0.37	1			0.54
Role of PKR in Interferon Induction and Antiviral Response	0.37
Glioma Signaling	0.36					0.66
Endocannabinoid Developing Neuron Pathway	0.36			0.44		0.23
14-3-3-mediated Signaling	0.35		1.8			0.22
Gustation Pathway	0.34	0.93	2.6	1.1	2.2	2.6
Renin-Angiotensin Signaling	0.34	0.35	0.36	0.42		0.62
p70S6K Signaling	0.34		0.36			0.61
Estrogen Receptor Signaling	0.34		0.38	0.47	0.21	0
Synaptic Long Term Potentiation	0.33	0.34	0.93	1.1	1.2	1.8
G Beta Gamma Signaling	0.33	0.92	0.94	0.41	1.2	1.1
Semaphorin Neuronal Repulsive Signaling Pathway	0.33	0.35	0.35			0.61
PI3K Signaling in B Lymphocytes	0.33		0.93	0.41		0.2
White Adipose Tissue Browning Pathway	0.32	0.33	0.91	0.4	1.2	0.2
GŒ±i Signaling	0.32	0.9		0.4
Factors Promoting Cardiogenesis in Vertebrates	0.3	0.32	0.32	0.38	0.45	0
D-myo-inositol-5-phosphate Metabolism	0.3		0.32			0
Dendritic Cell Maturation	0.3		0.32	0.37
Necroptosis Signaling Pathway	0.3
Cardiac Œ≤-adrenergic Signaling	0.29	0.31	0.31	0.37	1.1	1.6
Endocannabinoid Cancer Inhibition Pathway	0.29			0.37		0
Corticotropin Releasing Hormone Signaling	0.28	0.3	1.5	0.96	1.1	1.6
Aldosterone Signaling in Epithelial Cells	0.28	0.29	2.3	0.36		0.99
Xenobiotic Metabolism CAR Signaling Pathway	0.28		0.3			0.98
Relaxin Signaling	0.28	0.29	0.3	0.35	0.42	0.97
Xenobiotic Metabolism PXR Signaling Pathway	0.28		0.3			0.51
Protein Kinase A Signaling	0.27	0.6	1.6	1.3	0	2.2
eNOS Signaling	0.27		0.29	1.6		0.48
Systemic Lupus Erythematosus Signaling	0.26
CXCR4 Signaling	0.25	0.73	0.75	0.33		0.45
Hepatic Cholestasis	0.25					0.45
GNRH Signaling	0.24	0.71	2.9	0.85	1	1.4
LPS/IL-1 Mediated Inhibition of RXR Function	0.23		0.25			0.4
Leukocyte Extravasation Signaling	0.22	0.23		0.29	0.36	0.79
Superpathway of Inositol Phosphate Compounds	0.22	0.23	0.24			0
RAR Activation	0.22		0.24			0
Calcium Signaling	0.2	1.8	2.7	0.75	3.5	0.72
IL-8 Signaling	0.2					0.35
Opioid Signaling Pathway	0	2.2	3	1.1	1.4	1.9
G-Protein Coupled Receptor Signaling	0	1.4	0.45	1.7	0.24	1.8
Sperm Motility	0	0.6	1.8	0.26	0.33	1.7
cAMP-mediated signaling	0	1.6	0	1.9	0.29	1.5
Huntington's Disease Signaling	0	0	1.6	0.64		1.5
Cardiac Hypertrophy Signaling (Enhanced)	0	0.44	2.3	0.28	0.78	1.2
Neuroinflammation Signaling Pathway	0	1.4	0.43	0.54	0.67	0.45
Phospholipase C Signaling	0		0.55	0.66		0.29
Xenobiotic Metabolism Signaling	0		0.52			0.26
Molecular Mechanisms of Cancer	0	0.26	0.27	0.36	0	0.25
Colorectal Cancer Metastasis Signaling	0	0		0.21	0.27	0.25
Breast Cancer Regulation by Stathmin1	0	0.33	0	0.46		0
Hepatic Fibrosis Signaling Pathway	0	0		0	0.51	0
Actin Cytoskeleton Signaling	0	0.59		0.26
tRNA Splicing		0.75	0.76	0.83	0.92	2.4
nNOS Signaling in Neurons		0.67			0.84	2.2
Nitric Oxide Signaling in the Cardiovascular System			0.42	0.48	0.56	2.1
Cholecystokinin/Gastrin-mediated Signaling			1.8	0.45		2
Non-Small Cell Lung Cancer Signaling			0.53	0.59	0.68	1.7
Acetate Conversion to Acetyl-CoA			1.7			1.5
nNOS Signaling in Skeletal Muscle Cells		0.72	4.3		2.1	1.4
Chondroitin and Dermatan Biosynthesis			1.6	1.6		1.3
UVB-Induced MAPK Signaling		0.68	0.69			1.3
Glycoaminoglycan-protein Linkage Region Biosynthesis		1.5				1.3
Calcium-induced T Lymphocyte Apoptosis			0.66	0.72		1.2
EGF Signaling			0.63	0.7		1.2
UVC-Induced MAPK Signaling						1.2
Citrulline-Nitric Oxide Cycle						1.1
Growth Hormone Signaling		0.55	0.56			1
Small Cell Lung Cancer Signaling					0.69	0.97
GDNF Family Ligand-Receptor Interactions			1.3	1.4		0.94
GŒ±q Signaling			0.79	0.92		0.94
HER-2 Signaling in Breast Cancer			0.49			0.88
Oxidative Ethanol Degradation III			1.1			0.86
CCR5 Signaling in Macrophages		0.46	1.2		1.5	0.82
ErbB Signaling		0.45				0.81
IL-17A Signaling in Gastric Cells						0.8
Ethanol Degradation IV			0.98			0.78
Neuregulin Signaling						0.78
Superpathway of Citrulline Metabolism						0.75
Ethanol Degradation II			0.92			0.72
IL-15 Production		1	0.41		0.55	0.7
Triacylglycerol Degradation						0.69
CCR3 Signaling in Eosinophils		0.37	0.99	0.44		0.65
fMLP Signaling in Neutrophils			0.99	0.43		0.65
Circadian Rhythm Signaling		0.81		0.9	0.98	0.63
Notch Signaling						0.61
PTEN Signaling					0.48	0.6
STAT3 Pathway						0.58
Mechanisms of Viral Exit from Host Cells						0.57
Androgen Signaling		0.32	0.88		1.2	0.55
Type II Diabetes Mellitus Signaling		0.31	1.6		1.1	0.53
Epithelial Adherens Junction Signaling						0.52
NF-Œ∫B Signaling		0.26				0.45
SPINK1 General Cancer Pathway						0.45
Endometrial Cancer Signaling						0.43
Nur77 Signaling in T Lymphocytes						0.43
IL-10 Signaling						0.42
Sertoli Cell-Sertoli Cell Junction Signaling			0.25			0.41
Remodeling of Epithelial Adherens Junctions						0.41
Regulation of Cellular Mechanics by Calpain Protease						0.41
Thrombopoietin Signaling						0.41
ErbB4 Signaling						0.4
ERK5 Signaling		1.3	0.55	0.62		0.38
Estrogen-Dependent Breast Cancer Signaling				0.62		0.38
Caveolar-mediated Endocytosis Signaling		0.53			0.69	0.37
FcŒ≥RIIB Signaling in B Lymphocytes		0.52	1.3		1.6	0.36
VDR/RXR Activation			0.53			0.36
IL-3 Signaling						0.36
Agrin Interactions at Neuromuscular Junction		1.3		0.59	0.67	0.35
Osteoarthritis Pathway			0.22	0.27	0.33	0.35
Antiproliferative Role of Somatostatin Receptor 2						0.35
Erythropoietin Signaling						0.35
IL-4 Signaling			0.51			0.34
NF-Œ∫B Activation by Viruses		0.49			0.65	0.34
LPS-stimulated MAPK Signaling			0.5			0.33
FAK Signaling		0.44				0.29
FcŒ≥ Receptor-mediated Phagocytosis in Macrophages and Monocytes						0.29
LXR/RXR Activation						0.29
iCOS-iCOSL Signaling in T Helper Cells			0.44	0.5		0.28
Type I Diabetes Mellitus Signaling			0.44			0.28
CD28 Signaling in T Helper Cells			0.41	0.48		0.26
p38 MAPK Signaling		0.4	1.1	0.47		0.26
Telomerase Signaling						0.26
HGF Signaling			0.41			0.25
Role of Tissue Factor in Cancer		1	0.4		0.54	0.25
Virus Entry via Endocytic Pathways		0.39			0.54	0.25
Fc Epsilon RI Signaling						0.25
Pancreatic Adenocarcinoma Signaling						0.25
IL-12 Signaling and Production in Macrophages						0.25
Xenobiotic Metabolism General Signaling Pathway			0.37			0.23
IL-6 Signaling						0.22
Reelin Signaling in Neurons		1.6			1.2	0.21
Role of Pattern Recognition Receptors in Recognition of Bacteria and Viruses						0.21
D-myo-inositol (1,4,5,6)-Tetrakisphosphate Biosynthesis						0.2
D-myo-inositol (3,4,5,6)-tetrakisphosphate Biosynthesis						0.2
Systemic Lupus Erythematosus In T Cell Signaling Pathway			0.21	0.73		0
Granulocyte Adhesion and Diapedesis		0.32		0.39	0.46	0
Role of NFAT in Regulation of the Immune Response			0.78	0.34		0
ERK/MAPK Signaling		0.67	0.24	0.3		0
HIF1Œ± Signaling				0.28		0
PKCŒ∏ Signaling in T Lymphocytes		0.32	1.6		1.2	0
Role of Osteoblasts, Osteoclasts and Chondrocytes in Rheumatoid Arthritis		0.2	0.6		0.32	0
Acute Phase Response Signaling			0.29			0
Germ Cell-Sertoli Cell Junction Signaling		0.74	0.28		0.4	0
PI3K/AKT Signaling			0.26			0
Production of Nitric Oxide and Reactive Oxygen Species in Macrophages			0.26			0
NRF2-mediated Oxidative Stress Response			0.25			0
mTOR Signaling		0.21	0.21			0
Senescence Pathway		0	0		0.25	0
Glucocorticoid Receptor Signaling			0			0
Ovarian Cancer Signaling		0.32			0.46	0
3-phosphoinositide Degradation		0.31				0
Tec Kinase Signaling		0.29				0
3-phosphoinositide Biosynthesis		0.28				0
Aryl Hydrocarbon Receptor Signaling						0
Iron homeostasis signaling pathway						0
Phagosome Maturation						0
Systemic Lupus Erythematosus In B Cell Signaling Pathway						0
Tight Junction Signaling						0
FGF Signaling		0.49	2.2	1.4
AMPK Signaling				1.3
Chondroitin Sulfate Degradation (Metazoa)				1.2
Dermatan Sulfate Degradation (Metazoa)				1.2
Inhibition of Matrix Metalloproteases				0.92
Role of IL-17F in Allergic Inflammatory Airway Diseases		0.76	0.77	0.84
PFKFB4 Signaling Pathway		0.68	0.69	0.76
Cell Cycle Control of Chromosomal Replication				0.72
Hypoxia Signaling in the Cardiovascular System				0.61
FLT3 Signaling in Hematopoietic Progenitor Cells		0.5	0.51	0.57
TR/RXR Activation		0.48	0.49	0.55	1.6
Prostate Cancer Signaling				0.52
Rac Signaling		1		0.45
NGF Signaling		0.98	1	0.44
Cdc42 Signaling				0.43
Agranulocyte Adhesion and Diapedesis		0.3		0.37	0.44
HOTAIR Regulatory Pathway		0.29		0.36	0.43
B Cell Receptor Signaling			0.27	0.32
ILK Signaling		0.23	0.24	0.29
Adenine and Adenosine Salvage III			1.4
Purine Ribonucleosides Degradation to Ribose-1-phosphate			1.3
Parkinson's Signaling			1.1
Adenosine Nucleotides Degradation II			1
Endoplasmic Reticulum Stress Pathway			1
Purine Nucleotides Degradation II (Aerobic)			0.98
4-1BB Signaling in T Lymphocytes			0.86
G Protein Signaling Mediated by Tubby			0.86
CD27 Signaling in Lymphocytes			0.69
Unfolded protein response			0.66
CNTF Signaling		0.63	0.64
Induction of Apoptosis by HIV1			0.6
Role of MAPK Signaling in the Pathogenesis of Influenza			0.55
Chemokine Signaling			0.52
BMP signaling pathway			0.5
RANK Signaling in Osteoclasts			0.49
Death Receptor Signaling			0.46
Apoptosis Signaling			0.45
TGF-Œ≤ Signaling			0.45
SAPK/JNK Signaling			0.44
Natural Killer Cell Signaling		0.26	0.27
Wnt/Œ≤-catenin Signaling		0.72	0.26		0.39
Mitochondrial Dysfunction			0.26
Oleate Biosynthesis II (Animals)		1.3
Regulation of Actin-based Motility by Rho		1.2
Paxillin Signaling		1.1			0.55
TNFR1 Signaling		0.68
PCP pathway		0.62			0.78
Semaphorin Signaling in Neurons		0.62
Role of Wnt/GSK-3Œ≤ Signaling in the Pathogenesis of Influenza		0.6			0.77
Integrin Signaling		0.6			0.33
Basal Cell Carcinoma Signaling		0.55			0.71
Renal Cell Carcinoma Signaling		0.5
Regulation Of The Epithelial Mesenchymal Transition In Development Pathway		0.49			0.65
BEX2 Signaling Pathway		0.49
Role of NANOG in Mammalian Embryonic Stem Cell Pluripotency		0.38			0.53
Maturity Onset Diabetes of Young (MODY) Signaling					0.84
Neuroprotective Role of THOP1 in Alzheimer's Disease					0.62
